# Characterization of Differences of Seed Endophytic Microbiome in Conventional and Organic Rice by Amplicon-based Sequencing and Culturing Methods

**DOI:** 10.1101/2023.10.10.561698

**Authors:** Sabin Khanal, Muhammad Imran, Xin-Gen Zhou, Sanjay Antony-Babu

## Abstract

The seed serves as the primary source of microbial inoculum for plant microbiota, playing a crucial role in establishing microbial populations in plants across subsequent generations, ultimately impacting plant growth and its overall health. Cropping conditions, especially farming practices, can influence the composition and functionality of the seed microbiome. Very little is known about the differences in seed microbiome between organic and conventional production systems. In this study, we characterized the endophytic microbial populations in seeds of rice grown under organic and conventional management practices through culture-dependent and independent analyses. The V4 region of 16S rRNA was used for bacterial taxa identification, and the ITS1 region was used in the identification of fungal taxa. Our results revealed significantly higher Shannon and Simpson indices for bacterial diversity in the conventional farming system whereas the fungal diversity was higher for observed, Shannon, and Simpson indices in the organic farming system. The cultivable endophytic bacteria were isolated and identified by the full-length 16S rRNA gene. There was no difference in culturable endophytic bacterial isolates in rice seeds grown under both conventional and organic farming systems. Among 33 unique isolates tested *in vitro*, three bacteria *Bacillus* sp. ST24, *Burkholderia* sp. OR5, and *Pantoea* sp. ST25, showed antagonistic activities against *Marasmius graminum, Rhizoctonia solani* AG4, and *R. solani* AG11, the fungal pathogens causing rice seedling blight.
