## Supplemental Table 1 for "Characterization of Differences of Seed Endophytic Microbiome in Conventional and Organic Rice by Amplicon-based Sequencing and Culturing Methods"

	sampleid	*Burkholderiales*	*Enterobacterales*	*Kineosporiales*	*Micrococcales*	*Paenibacillales*	*Pseudomonadales*	*Rhizobiales*	*Sphingomonadales*	*Xanthomonadales*	Other
1	OR_1_Rep1	0.669673363	50.97717644	1.995353287	11.63044964	2.514691814	5.767391007	15.1701517	3.89503895	6.683066831	0.69700697
2	OR_1_Rep2	0.635026738	53.67647059	2.205882353	12.19919786	2.139037433	5.447860963	12.1657754	3.776737968	6.951871658	0.802139037
3	OR_1_Rep3	0.755555556	50.48888889	2.711111111	10.26666667	1.8	7.355555556	14.42222222	4.377777778	6.977777778	0.844444444
4	OR_12_Rep1	0.443498315	51.51676424	2.359411034	10.27142097	2.590030158	6.333155934	14.65318432	4.417243214	6.599254923	0.816036899
5	OR_12_Rep2	0.642776796	51.22931062	2.169371686	10.38084525	2.169371686	6.620600996	15.1052547	4.322673951	6.267073759	1.092720553
6	OR_12_Rep3	0.511013216	54.16740088	2.202643172	8.616740088	1.9030837	6.696035242	14.14977974	4.634361233	6.343612335	0.775330396
7	OR_6_Rep1	0.962927299	50.74626866	2.094366875	10.54405392	2.214732788	5.994222436	14.73278767	4.285026481	7.366393837	1.059220029
8	OR_6_Rep2	0.763237399	50.96199714	2.242009858	10.19239943	2.146605184	6.042296073	16.07568771	4.563523613	6.312609318	0.699634282
9	OR_6_Rep3	0.893482831	54.30974071	1.857042747	9.197617379	2.224947442	5.728801682	13.29712684	4.169586545	7.060266293	1.261387526
10	OR_7_Rep1	0.540054005	52.49324932	2.03420342	10.99909991	2.052205221	6.678667867	13.64536454	4.608460846	6.174617462	0.774077408
11	OR_7_Rep2	0.817726194	49.300976	2.110261145	11.63281456	2.189395938	6.67370087	16.0379847	3.956739647	6.541809549	0.738591401
12	OR_7_Rep3	0.774193548	57.29032258	1.720430108	10.32258065	2.021505376	6.279569892	11.48387097	4	5.849462366	0.258064516
13	ST_1_Rep2	3.961456103	48.8490364	0.695931478	9.609207709	2.007494647	7.039614561	14.05246253	3.667023555	8.324411135	1.793361884
14	ST_1_Rep3	4.176455234	47.63769251	0.913599582	8.509527539	2.531975985	7.439310885	14.77421039	3.315061342	8.822761681	1.879404855
15	ST_17_Rep1	3.797875764	48.98616028	1.126488574	9.607338268	1.818474413	7.43482459	14.45123914	3.089797232	7.933698101	1.754103637
16	ST_17_Rep2	3.319570603	50.37159372	1.090008258	8.703550784	2.180016515	6.771263419	14.99587118	3.055326177	7.960363336	1.552436003
17	ST_17_Rep3	3.765898251	48.17170111	1.172496025	8.674483307	2.4145469	7.263513514	14.6363275	3.547297297	8.306836248	2.046899841
18	ST_19_Rep1	3.347759674	51.09470468	0.967413442	8.808553971	2.087576375	6.631873727	14.61303462	3.462321792	7.764765784	1.221995927
19	ST_19_Rep2	2.746798843	48.90541099	1.135894259	10.7393639	1.714167699	7.063197026	13.96117307	3.139198678	9.252375052	1.342420487
20	ST_19_Rep3	2.799341331	49.65890379	1.129146083	9.456598447	2.117148906	6.516113856	14.37308869	3.693248647	8.821453776	1.434956481
21	ST_34_Rep1	3.407407407	47.64444444	1.333333333	10.66666667	2.281481481	6.103703704	14.99259259	4.177777778	8.118518519	1.274074074
22	ST_34_Rep2	3.602811951	46.51435267	1.244874048	9.92970123	2.284710018	7.220269479	15.64147627	3.661394259	8.289396602	1.611013474
23	ST_34_Rep3	3.734379541	46.38186574	1.278698053	8.355129323	2.470212148	7.54141238	16.08544028	3.748910201	8.674803836	1.729148503
