## Supplemental Table 2 for "Characterization of Differences of Seed Endophytic Microbiome in Conventional and Organic Rice by Amplicon-based Sequencing and Culturing Methods"

	sampleid	*Auriculibuller*	*Cochliobolus*	*Phoma*	*unclassified_Mycosphaerellaceae*	*unclassified_Phaeosphaeriaceae*	*unclassified_Pleosporaceae*	*unclassified_Tremellales*	Other	Unclassified *Dothideomycetes*	Unclassified *Phaeosphaeriaceae*	Unclassified *Pleosporaceae*	Unclassified *Pleosporales*
14	ST_1_Rep2	0.333718393	3.10614812	55.98767809	2.117828263	11.71864972	0.962649211	0.693107432	2.631241176	0	0.282377102	2.451546656	19.71505583
18	ST_17_Rep3	0.124867565	2.870062055	51.17299834	2.726275163	12.4886484	1.362191615	1.505978508	2.766005751	1.71030725	0.262978659	2.518162555	20.49152414
23	ST_34_Rep2	0.501080762	3.350363529	52.70190607	1.965022598	12.03576341	1.287089802	1.041461977	2.338376891	2.210650422	0.402829633	1.660444095	20.50501081
17	ST_17_Rep2	0.177252585	3.353028065	53.53028065	2.259970458	12.43722304	1.388478582	1.107828656	2.717872969	0.014771049	0.23633678	2.141802068	20.6351551
19	ST_19_Rep1	0.392457981	3.412678099	53.43400734	2.047606859	11.56044706	1.390666325	1.100588687	2.22677246	1.288285982	0.1791656	1.88550465	21.08181896
13	ST_1_Rep1	0.08919612	2.631285539	53.53997101	1.895417549	11.07146839	1.783922399	1.170699075	2.218753484	2.140706879	0.055747575	2.263351544	21.13948043
16	ST_17_Rep1	0.274614328	3.602293837	51.98287699	2.043453679	11.51764801	1.736531783	2.140376383	2.762297068	0	0.185768516	2.180760843	21.57337856
20	ST_19_Rep2	0.168577208	0.573162508	59.77747808	1.264329063	11.95212407	0.303438975	0.741739717	1.770060688	1.432906271	0.168577208	0.151719488	21.69588672
21	ST_19_Rep3	0.489170176	3.202299604	52.77994907	2.115534935	11.7501702	1.270833859	1.238054414	2.609748103	0	0.221891626	2.286996646	22.03535137
15	ST_1_Rep3	0.239576328	2.769838601	49.8066577	1.580363147	13.43728985	1.441661063	1.534129119	2.547074647	1.563550773	0.214357767	2.307498319	22.55800269
24	ST_34_Rep3	0.249237248	3.091831034	50.52210906	2.155042757	12.33724378	1.351467492	0.782089296	3.17992351	0	0.165441966	3.291650552	22.8739633
22	ST_34_Rep1	0.232529678	2.631256884	49.08823889	2.472157631	11.40619263	1.333986048	1.370701261	3.157508261	1.896952637	0.146860849	2.166197528	24.0974177
10	OR_7_Rep1	2.422083704	13.03650935	9.189670525	0.160284951	11.46927872	2.226179875	0	6.999109528	0	3.187889581	12.96527159	38.34372217
7	OR_6_Rep1	2.01183432	12.3816568	9.600591716	0.636094675	12.33727811	1.479289941	0.073964497	7.662721893	0.118343195	3.816568047	10.59171598	39.28994083
4	OR_12_Rep1	2.323936546	12.30675962	8.153986056	0.474891381	11.03364656	1.727796302	0	6.971809639	0.060624432	3.394968172	12.90289987	40.64868142
11	OR_7_Rep2	2.210274791	11.32019116	9.722222222	0.224014337	12.32078853	2.628434886	0	5.973715651	0.029868578	3.121266428	11.260454	41.18876941
1	OR_1_Rep1	2.63942103	11.2246346	8.798070101	0.354760891	10.67120761	2.625230595	0	7.208741308	0.042571307	3.235419327	11.36653895	41.83340429
8	OR_6_Rep2	2.634099617	11.73371648	8.764367816	0.431034483	10.79182631	2.697956577	0	6.784802043	0.03192848	3.320561941	10.91954023	41.89016603
5	OR_12_Rep2	1.7208413	11.83343956	9.050350542	0.106224772	13.19311663	1.954535798	0	6.267261525	0	2.825578925	11.08986616	41.95878479
6	OR_12_Rep3	2.557865251	12.00058971	9.361639393	0.272740675	10.73639982	2.384638066	0	7.190771045	0.073713696	2.826920242	10.45260209	42.14212001
9	OR_6_Rep3	2.248534515	12.07092654	9.075796903	0.338300913	10.98894689	2.385604713	0	6.914754003	0.023331097	2.945551051	9.901134475	43.1071189
3	OR_1_Rep3	1.774047643	13.55412604	7.045934265	0.457332395	10.92069555	1.919790934	0	6.277012765	0.045230676	2.849532616	11.83033471	43.32596241
2	OR_1_Rep2	2.122256485	11.42753492	8.906221658	0.344639942	12.09867586	1.705060765	0.018138944	6.312352621	0.036277889	2.811536369	10.28478143	43.93252313
12	OR_7_Rep3	2.642645513	4.362993405	14.34578993	0.578228042	15.91799675	1.682117939	0	5.839625346	0.004778744	2.317690911	8.205103699	44.10302972
